# Infralimbic activity during REM sleep facilitates fear extinction memory

**DOI:** 10.1101/2024.01.20.576390

**Authors:** Jiso Hong, Kyuhyun Choi, Marc V. Fuccillo, Shinjae Chung, Franz Weber

## Abstract

Rapid eye movement (REM) sleep is known to facilitate fear extinction and play a protective role against fearful memories. Consequently, disruption of REM sleep after a traumatic event may increase the risk for developing PTSD. However, the underlying mechanisms by which REM sleep promotes extinction of aversive memories remain largely unknown. The infralimbic cortex (IL) is a key brain structure for the consolidation of extinction memory. Using calcium imaging, we found in mice that most IL pyramidal neurons are intensively activated during REM sleep. Optogenetically suppressing the IL activity during REM sleep within a 4-hour window after auditory-cued fear conditioning impaired extinction memory consolidation. In contrast, REM-specific inhibition of the IL cortex after extinction learning did not affect the extinction memory. Whole-cell patch-clamp recordings demonstrated that inactivating IL neurons during REM sleep depresses their excitability. Together, our findings demonstrate that REM sleep after fear conditioning facilitates fear extinction by enhancing IL excitability, and highlight the importance of REM sleep in the aftermath of traumatic events for protecting against traumatic memories.
