## Supplementary Table 1 for "Infralimbic activity during REM sleep facilitates fear extinction memory"

### Sheet: Sheet1
Figure	Group analysis	Statistic	P-value	Effect size	Comparisons	Pairwise tests	Statistic	P-value	Effect size	Tail	Sample size	Subjects
2c, bottom right	Mixed ANOVA with laser as within factor and virus (eYFP, iC++, iC++ delay) as between factor	Laser, F(1, 21) = 11.3010	P = 0.0030	Partial eta-squared [ηp2] = 0.3499	eYFP, w/o vs with laser	Pairwise t-tests with Holm-Bonferroni correction	T(9) = -0.0604	P = 1.0000	Hedges' g = -0.0228	Two-tailed	eYFP, n = 10	Mice
		Interaction, F(2, 21) = 9.6629	P = 0.0011	ηp2 = 0.4792	iC++, w/o vs with laser		T(7) = 6.4670	P = 0.0010	Hedges' g = 2.9555	Two-tailed	iC++, n = 8
					iC++ delay, w/o vs with laser		T(5) = 0.4293	P = 1.0000	Hedges' g = 0.1755	Two-tailed	iC++ delay, n = 6
2d, Conditioning	Mixed ANOVA with trial as within factor and virus (eYFP, iC++, iC++ delay) as between factor	Virus, F(2, 21) = 2.1084	P = 0.1464	ηp2 = 0.1672	-	-	-	-	-	-	eYFP, n = 10	Mice
		Trials, F(5, 105) = 123.0672	P = 0.0000	ηp2 = 0.8542							iC++, n = 8
		Interaction, F(10, 105) = 0.5501	P = 0.8506	ηp2 = 0.0498							iC++ delay, n = 6
2d, Extinction	Mixed ANOVA with trial block as within factor and virus (eYFP, iC++, iC++ delay) as between factor	Virus, F(2, 21) = 0.1935	P = 0.8256	ηp2 = 0.0181	-	-	-	-	-	-	eYFP, n = 10	Mice
		Trial blocks, F(15, 315) = 61.5624	P = 0.0000	ηp2 = 0.7456							iC++, n = 8
		Interaction, F(30, 315) = 1.2496	P = 0.1781	ηp2 = 0.1064							iC++ delay, n = 6
2d, Recall	One-way ANOVA with virus (eYFP, iC++, iC++ delay) as between factor	F(2, 21) = 5.3869	P = 0.0129	ηp2 = 0.3391	eYFP vs iC++	Pairwise t-tests with Holm-Bonferroni correction	T(15.0284) = -2.9044	P = 0.0326	Hedges' g = -1.2416	Two-tailed	eYFP, n = 10	Mice
					eYFP vs iC++ delay		T(10.1088) = 0.6982	P = 0.5008	Hedges' g = 0.3468	Two-tailed	iC++, n = 8
					iC++ vs iC++ delay		T(7.3724) = 3.0606	P = 0.0344	Hedges' g = 1.6775	Two-tailed	iC++ delay, n = 6
3b, bottome right	Mixed ANOVA with laser as within factor and virus (eYFP, iC++) as between factor	Laser, F(1, 14) = 1.7343	P = 0.2090	ηp2 = 0.1102	eYFP, w/o vs with laser	Pairwise t-tests with Holm-Bonferroni correction	T(6) = -0.5311	P = 0.6144	Hedges' g = -0.3264	Two-tailed	eYFP, n = 7	Mice
		Interaction, F(1, 14) = 4.6903	P = 0.0481	ηp2 = 0.2509	iC++, w/o vs with laser		T(8) = 4.9243	P = 0.0023	Hedges' g = 1.7420	Two-tailed	iC++, n = 9
3c, Conditioning	Mixed ANOVA with trial as within factor and virus (eYFP, iC++) as between factor	Virus, F(1, 14) = 0.2306	P = 0.6385	ηp2 = 0.0162	-	-	-	-	-	-	eYFP, n = 7	Mice
		Trials, F(5, 70) = 46.2006	P = 0.0000	ηp2 = 0.7674							iC++, n = 9
		Interaction, F(5, 70) = 0.5184	P = 0.7615	ηp2 = 0.0357
3c, Extinction	Mixed ANOVA with trial block as within factor and virus (eYFP, iC++) as between factor	Virus, F(1, 14) = 1.9228	P = 0.1872	ηp2 = 0.1208	-	-	-	-	-	-	eYFP, n = 7	Mice
		Trials, F(15, 210) = 73.8524	P = 0.0000	ηp2 = 0.8406							iC++, n = 9
		Interaction, F(15, 210) = 1.3723	P = 0.1631	ηp2 = 0.0893
3c, Recall	-	-	-	-	eYFP vs iC++	T-test	T(10.2230) = 0.5716	P = 0.5799	Cohen's d = 0.2590	Two-tailed	eYFP, n = 7	Mice
											iC++, n = 9
4b	Mixed ANOVA with trial as within factor and virus (eYFP, iC++) as between factor	Virus, F(1, 5) = 0.0511	P = 0.8301	ηp2 = 0.0101	-	-	-	-	-	-	eYFP, n = 3	Mice
		Trials, F(5, 25) = 8.3833	P = 0.0001	ηp2 = 0.6264							iC++, n = 4
		Interaction, F(5, 25) = 0.8744	P = 0.5123	ηp2 = 0.1489
4d	Mixed ANOVA with injected current as within factor and virus (eYFP, iC++) as between factor	Virus, F(1, 77) = 10.5011	P = 0.0018	ηp2 = -0.1200	eYFP vs iC++, 20 pA	Pairwise t-tests with Holm-Bonferroni correction	T(67.8343) = -0.4300	P = 0.9367	Hedges' g = -0.0840	Two-tailed	eYFP, n = 31	Cells
		Current, F(15, 1155) = 418.0123	P = 0.0000	ηp2 = 0.8444	eYFP vs iC++, 40 pA		T(61.9753) = 0.7297	P = 0.9367	Hedges' g = 0.1682	Two-tailed	iC++, n = 48
		Interaction, F(15, 1155) = 6.7495	P = 0.0000	ηp2 = 0.0806	eYFP vs iC++, 60 pA		T(53.9653) = 1.6066	P = 0.3419	Hedges' g = 0.3847	Two-tailed
					eYFP vs iC++, 80 pA		T(56.1040) = 2.5655	P = 0.0520	Hedges' g = 0.6079	Two-tailed
					eYFP vs iC++, 100 pA		T(57.2157) = 3.0122	P = 0.0369	Hedges' g = 0.7100	Two-tailed
					eYFP vs iC++, 120 pA		T(55.0738) = 3.2416	P = 0.0283	Hedges' g = 0.7720	Two-tailed
					eYFP vs iC++, 140 pA		T(63.3780) = 3.0009	P = 0.0369	Hedges' g = 0.6872	Two-tailed
					eYFP vs iC++, 160 pA		T(63.6398) = 3.1216	P = 0.0352	Hedges' g = 0.7140	Two-tailed
					eYFP vs iC++, 180 pA		T(61.6066) = 2.9404	P = 0.0369	Hedges' g = 0.6789	Two-tailed
					eYFP vs iC++, 200 pA		T(63.3471) = 3.0152	P = 0.0369	Hedges' g = 0.6906	Two-tailed
					eYFP vs iC++, 220 pA		T(62.2602) = 2.8506	P = 0.0369	Hedges' g = 0.6562	Two-tailed
					eYFP vs iC++, 240 pA		T(61.5828) = 3.2915	P = 0.0248	Hedges' g = 0.7601	Two-tailed
					eYFP vs iC++, 260 pA		T(61.6436) = 3.1105	P = 0.0352	Hedges' g = 0.7181	Two-tailed
					eYFP vs iC++, 280 pA		T(60.9003) = 3.1152	P = 0.0352	Hedges' g = 0.7217	Two-tailed
					eYFP vs iC++, 300 pA		T(62.3178) = 2.8605	P = 0.0369	Hedges' g = 0.6583	Two-tailed
5b, bottome right	Mixed ANOVA with laser as within factor and virus (eYFP, iC++) as between factor	Laser, F(1, 11) = 15.9511	P = 0.0021	ηp2 = 0.5919	eYFP, w/o vs with laser	Pairwise t-tests with Holm-Bonferroni correction	T(5) = 0.6775	P = 0.5282	Hedges' g = 0.2671	Two-tailed	eYFP, n = 6	Mice
		Interaction, (F1, 11) = 6.9256	P = 0.0233	ηp2 = 0.3864	iC++, w/o vs with laser		T(6) = 5.5515	P = 0.0029	Hedges' g = 1.7195		iC++, n = 7
5c, Conditioning	Mixed ANOVA with trial as within factor and virus (eYFP, iC++) as between factor	Virus, F(1, 11) = 1.6495	P = 0.2254	ηp2 = 0.1304	-	-	-	-	-	-	eYFP, n = 6	Mice
		Trials, F(5, 55) = 66.5011	P = 0.0000	ηp2 = 0.8581							iC++, n = 7
		Interaction, F(5, 55) = 1.5676	P = 0.1846	ηp2 = 0.1247
5c, Extinction	Mixed ANOVA with trial block as within factor and virus (eYFP, iC++) as between factor	Virus, F(1, 11) = 0.7654	P = 0.4003	ηp2 = 0.0651	-	-	-	-	-	-	eYFP, n = 6	Mice
		Trial block, F(15, 165) = 55.0357	P = 0.0000	ηp2 = 0.8334							iC++, n = 7
		Interaction, F(15, 165) = 0.6362	P = 0.8418	ηp2 = 0.0547
5c, Recall	-	-	-	-	eYFP vs iC++	T-test	T(8.7247) = -0.6479	P = 0.5337	Cohen's d = 0.3415	Two-tailed	eYFP, n = 6	Mice
											iC++, n = 7
Supplementary 1c	One-way repeated measured ANOVA with type (R-max, W-max, N-max, unclassified) as within factor	F(3, 15) = 46.6541	P = 0.0007	Generalized eta-squared [ηg2] = 0.9032	R-max vs W-max	Pairwise t-tests with Holm-Bonferroni correction	T(5) = 4.3944	P = 0.0282	Hedges' g = 3.2870	Two-tailed	n = 6	Mice
					R-max vs N-max		T(5) = 13.1734	P = 0.0003	Hedges' g = 6.6740	Two-tailed
					R-max vs unclassified		T(5) = 12.0445	P = 0.0003	Hedges' g = 6.4069	Two-tailed
Supplementary 2b	-	-	-	-	eYFP vs iC++	T-test	T(13.0750) = 0.2957	P = 0.7721	Cohen's d = 0.1297	Two-tailed	eYFP, n = 10	Mice
											iC++, n = 8
Supplementary 2c	Mixed ANOVA with laser as within factor and virus (eYFP, iC++, iC++ delay) as between factor	Laser, F(1, 21) = 38.2300	P = 0.0000	ηp2 = 0.6454	eYFP, w/o vs with laser	Pairwise t-tests with Holm-Bonferroni correction	T(9) = -1.7565	P = 0.2258	Hedges' g = -0.1330	Two-tailed	eYFP, n = 10	Mice
		Interaction, F(2, 21) = 43.3627	P = 0.0000	ηp2 = 0.8051	iC++, w/o vs with laser		T(7) = 12.8536	P = 0.0000	Hedges' g = 0.9743	Two-tailed	iC++, n = 8
					iC++ delay, w/o vs with laser		T(5) = 1.2993	P = 0.2505	Hedges' g = 0.1501	Two-tailed	iC++ delay, n = 6
Supplementary 2d	One-way ANOVA with virus (eYFP, iC++, iC++ delay) as between factor	F(2, 21) = 0.7979	P = 0.4635	ηp2 = 0.0706	-	-	-	-	-	-	eYFP, n = 10	Mice
											iC++, n = 8
											iC++ delay, n = 6
Supplementary 2e, Amount	One-way ANOVA with virus (eYFP, iC++, iC++ delay) as between factor	F(2, 21) = 1.6614	P = 0.2139	ηp2 = 0.1366	-	-	-	-	-	-	eYFP, n = 10	Mice
											iC++, n = 8
											iC++ delay, n = 6
Supplementary 2e, Duration	One-way ANOVA with virus (eYFP, iC++, iC++ delay) as between factor	F(2, 21) = 0.0287	P = 0.9717	ηp2 = 0.0027	-	-	-	-	-	-	eYFP, n = 10	Mice
											iC++, n = 8
											iC++ delay, n = 6
Supplementary 2e, Frequency	One-way ANOVA with virus (eYFP, iC++, iC++ delay) as between factor	F(2, 21) = 2.2917	P = 0.1258	ηp2 = 0.1792	-	-	-	-	-	-	eYFP, n = 10	Mice
											iC++, n = 8
											iC++ delay, n = 6
Supplementary 2f, wake	One-way ANOVA with virus (eYFP, iC++, iC++ delay) as between factor	F(2, 21) = 2.2853	P = 0.1265	ηp2 = 0.1787	-	-	-	-	-	-	eYFP, n = 10	Mice
											iC++, n = 8
											iC++ delay, n = 6
Supplementary 2f, NREM	One-way ANOVA with virus (eYFP, iC++, iC++ delay) as between factor	F(2, 21) = 1.5737	P = 0.2308	ηp2 = 0.1303	-	-	-	-	-	-	eYFP, n = 10	Mice
											iC++, n = 8
											iC++ delay, n = 6
Supplementary 3b	-	-	-	-	eYFP vs iC++	T-test	T(13.1352) = 0.8023	P = 0.4367	Cohen's d = 0.3783	Two-tailed	eYFP, n = 7	Mice
											iC++, n = 9
Supplementary 3c	Mixed ANOVA with laser as within factor and virus (eYFP, iC++) as between factor	Laser, F(1, 14) = 28.4022	P = 0.0001	ηp2 = 0.6698	eYFP, w/o vs with laser	Pairwise t-tests with Holm-Bonferroni correction	T(6) = -0.4571	P = 0.6637	Hedges' g = -0.0457	Two-tailed	eYFP, n = 7	Mice
		Interaction, F(1, 14) = 26.4236	P = 0.0002	ηp2 = 0.6537	iC++, w/o vs with laser		T(8) = 6.3465	P = 0.0004	Hedges' g = 0.7688		iC++, n = 9
Supplementary 3d	-	-	-	-	eYFP vs iC++	T-test	T(13.2956) = -0.6296	P = 0.5396	Cohen's d = 0.2978	Two-tailed	eYFP, n = 7	Mice
											iC++, n = 9
Supplementary 3e, Amount	-	-	-	-	eYFP vs iC++	T-test	T(10.2601) = -1.3319	P = 0.2117	Cohen's d = 0.6039	Two-tailed	eYFP, n = 7	Mice
											iC++, n = 9
Supplementary 3e, Duration	-	-	-	-	eYFP vs iC++	T-test	T(13.9950) = -0.1818	P = 0.8584	Cohen's d = 0.0886	Two-tailed	eYFP, n = 7	Mice
											iC++, n = 9
Supplementary 3e, Frequency	-	-	-	-	eYFP vs iC++	T-test	T(11.7418) = -0.9482	P = 0.3621	Cohen's d = 0.4379	Two-tailed	eYFP, n = 7	Mice
											iC++, n = 9
Supplementary 3f, wake	-	-	-	-	eYFP vs iC++	T-test	T(13.6572) = -0.0330	P = 0.9741	Cohen's d = 0.0158	Two-tailed	eYFP, n = 7	Mice
											iC++, n = 9
Supplementary 3f, NREM	-	-	-	-	eYFP vs iC++	T-test	T(13.5592) = -0.0071	P = 0.9944	Cohen's d = 0.0034	Two-tailed	eYFP, n = 7	Mice
											iC++, n = 9
Supplementary 4b	-	-	-	-	eYFP vs iC++	T-test	T(66.5855) = -3.4713	P = 0.0009	Cohen's d = 0.7908	Two-tailed	eYFP, n = 31	Cells
											iC++, n = 48
Supplementary 4c	-	-	-	-	eYFP vs iC++	T-test	T(66.1903) = 1.9038	P = 0.0613	Cohen's d = 0.4345	Two-tailed	eYFP, n = 31	Cells
											iC++, n = 48
Supplementary 5b	-	-	-	-	eYFP vs iC++	T-test	T(8.5704) = -0.4334	P = 0.6754	Cohen's d = 0.2489	Two-tailed	eYFP, n = 6	Mice
											iC++, n = 7
Supplementary 5c	Mixed ANOVA with laser as within factor and virus (eYFP, iC++) as between factor	Laser, F(1, 11) = 15.2425	P = 0.0025	ηp2 = 0.5808	eYFP, w/o vs with laser	Pairwise t-tests with Holm-Bonferroni correction	T(5) = 0.5657	P = 0.5960	Hedges' g = 0.1176	Two-tailed	eYFP, n = 6	Mice
		Interaction, F(1, 11) = 8.6874	P = 0.0133	ηp2 = 0.4413	iC++, w/o vs with laser		T(6) = 4.4261	P = 0.0089	Hedges' g = 0.8344		iC++, n = 7
Supplementary 5d	-	-	-	-	eYFP vs iC++	T-test	T(7.2712) = 1.3525	P = 0.2168	Cohen's d = 0.7020	Two-tailed	eYFP, n = 6	Mice
											iC++, n = 7
Supplementary 5e, Amount	-	-	-	-	eYFP vs iC++	T-test	T(10.3947) = 1.2337	P = 0.2445	Cohen's d = 0.6639	Two-tailed	eYFP, n = 6	Mice
											iC++, n = 7
Supplementary 5e, Duration	-	-	-	-	eYFP vs iC++	T-test	T(10.8636) = 1.8677	P = 0.0890	Cohen's d = 1.0154	Two-tailed	eYFP, n = 6	Mice
											iC++, n = 7
Supplementary 5e, Frequency	-	-	-	-	eYFP vs iC++	T-test	T(9.9509) = -0.2496	P = 0.8080	Cohen's d = 0.1334	Two-tailed	eYFP, n = 6	Mice
											iC++, n = 7
Supplementary 5f, wake	-	-	-	-	eYFP vs iC++	T-test	T(8.9609) = -0.7544	P = 0.4700	Cohen's d = 0.4310	Two-tailed	eYFP, n = 6	Mice
											iC++, n = 7
Supplementary 5f, NREM	-	-	-	-	eYFP vs iC++	T-test	T(9.2192) = 0.5797	P = 0.5760	Cohen's d = 0.3301	Two-tailed	eYFP, n = 6	Mice
											iC++, n = 7
